# Opposing actions of *cis-* and *trans-*ligands at a single GPCR link osmotic state to habitat choice

**DOI:** 10.64898/2026.06.29.735401

**Authors:** Yuma Tsukasa, Takumi S. Ohbayashi, Misato Kurio, Hiroshi Kohsaka, Kaho Maeta, Etsu Matsutani, Akimitsu Tsumadori, Kai Li, Risa Matsui, Jun Suzuki, Akinao Nose, Tadashi Uemura, Tadao Usui

## Abstract

How internal physiological states are translated into altered behavioral responses to the same sensory cue remains poorly understood. Here we show that the glycosylphosphatidylinositol (GPI)-anchored Ly6/uPAR protein Belly roll (Bero) acts as a *cis*-ligand for the neuropeptide receptor Allatostatin C receptor 2 (AstC-R2) in Drosophila larvae. Bero–AstC-R2 signaling establishes a phospholipase Cβ-dependent high-Ca²⁺ state in abdominal leucokinin-producing (ABLK) neurons that suppresses nociceptive sensory transmission. Desiccation raises hemolymph osmolality, which activates AstC-producing neurons; the secreted AstC peptide then opposes Bero–AstC-R2 signaling, lowers ABLK Ca²⁺ activity, and unlocks avoidance of dry substrates. As a consequence, dehydrated larvae bias their pupation sites toward humid environments, mitigating desiccation risk during the immobile pupal stage. Thus, a membrane-tethered *cis*- and a secreted *trans*-ligand can act in opposition at a single GPCR, providing a non-canonical mechanism by which organismal physiological state is encoded in receptor signaling and converted into an adaptive behavioral choice.
