## Supplemental Table 1 for "Opposing actions of *cis-* and *trans-*ligands at a single GPCR link osmotic state to habitat choice"

### Sheet: Sheet1
Figures	Abbreivation	Genotype
Fig.1	yw	y[1] w[67c23]; P{}attP2
	LK>mCherry RNAi	y[1] w[*]/y[1] sc[*] v[1] sev[21]; Lk-GAL4, UAS-CD4-tdGFP/+; UAS-jRCaMP1b, P{}attP2/P{VALIUM20-mCherry.RNAi}attP2
	LK>bero RNAi	y[1] w[*]/y[1]v[1]; Lk-GAL4, UAS-CD4-tdGFP/+; UAS-jRCaMP1b, P{}attP2/P{VALIUM20-bero.RNAi}attP2
	>bero RNAi	y[1] w[*]/y[1]v[1]; +/+;P{}attP2/P{VALIUM20-bero.RNAi}attP2
Fig.2B		y[1] w[67c23]; P{}attP2
Fig.2C, D		y[1] w[*]/y[1] v[1];Lk-GAL4, UAS-CD4-tdGFP; UAS-jRCaMP1b, P{}attP2/P{}attP2
Fig.2E-H	LK>attP	y[1] w[*]/y[1] v[1]; TrpA1-QF, QUAS-ChR2.T159C-HA/Lk-GAL4, UAS-CD4-tdGFP; UAS-jRCaMP1b, P{}attP2/+
	LK>bero RNAi	y[1] w[*]/y[1] v[1]; TrpA1-QF, QUAS-ChR2.T159C-HA/Lk-GAL4, UAS-CD4-tdGFP; UAS-jRCaMP1b, P{VALIUM20-bero[shRNA#2]}attP2/+
Fig.3C	AstC-R2>myr::GFP	y[1] w[*]/+; UAS-myr::GFP/AstC-R2-T2A-GAL4
Fig.3D	LK>attP	y[1] w[*]/y[1] v[1]; TrpA1-QF, QUAS-ChR2.T159C-HA/Lk-GAL4, UAS-CD4-tdGFP; UAS-jRCaMP1b, P{}attP2/+
	LK>AstC-R2 RNAi	y[1] w[*]/y[1] v[1]; TrpA1-QF, QUAS-ChR2.T159C-HA/Lk-GAL4, UAS-CD4-tdGFP; UAS-jRCaMP1b, P{VALIUM22-AstC-R2.RNAi}attP2/+
Fig.3E		y[1] w[*]/y[1] sc[*] v[1] sev[21]; Lk-GAL4, UAS-CD4-tdGFP/+; UAS-jRCaMP1b, P{}attP2/P{VALIUM20-mCherry.RNAi}attP2
Fig.4C	UAS-Bero	y[1] w[*] /y[1] w[*]; CCAP-GAL4/+; +/UAS-Bero::Flag
	UAS-AstC-R2	y[1] w[*] /y[1] w[*]; CCAP-GAL4/+; +/UAS-AstC-R2::GFP
	UAS-Bero, UAS-AstC-R2	y[1] w[*] /y[1] w[*]; CCAP-GAL4/+; +/UAS-Bero::Flag , UAS-AstC-R2::GFP
Fig.5A, B	Control	y[1] w[*]/w[1118];Lk-GAL4; UAS-jRCaMP1b, P{}attP2/+
	AstC#1/#2	y[1] w[*]/w[1118];Lk-GAL4, AstC#1/AstC#2; UAS-jRCaMP1b, P{}attP2/+
Fig.5D, E		y[1] w[*]/y[1] v[1];Lk-GAL4, UAS-CD4-tdGFP; UAS-jRCaMP1b, P{}attP2/P{}attP2
Fig.F-H	AstCT2A>jRCaMP1b	y[1] v[1]/w; TrpA1-QF, QUAS-ChR2.T159C-HA/AstC-T2A-GAL4; UAS-jRCaMP1b, P{}attP2/+
Fig.S1		y[1] w[67c23]; P{}attP2
Fig.S2A, B		y[1] w[67c23]; P{}attP2
Fig.S3		y[1] w[67c23]; P{}attP2
Fig.S4		y[1] w[67c23]; P{}attP2
Fig.S7	LK>mCherry RNAi	y[1] w[*]/y[1] sc[*] v[1] sev[21]; Lk-GAL4, UAS-CD4-tdGFP/+; UAS-jRCaMP1b, P{}attP2/P{VALIUM20-mCherry.RNAi}attP2
	LK>bero RNAi	y[1] w[*]/y[1]v[1]; Lk-GAL4, UAS-CD4-tdGFP/+; UAS-jRCaMP1b, P{}attP2/P{VALIUM20-bero.RNAi}attP2
	>bero RNAi	y[1] w[67c23]/y[1]v[1]; +/+;P{}attP2/P{VALIUM20-bero.RNAi}attP2
Fig.S8		y[1] w[*]/y[1] w[*];Lk-GAL4/Lk-GAL4; UAS-jRCaMP1b/UAS-jRCaMP1b
Fig.S9	A08n neurons	y[1] w[*]/y[1] v[1]; TrpA1-QF, QUAS-ChR2.T159C-HA/+; UAS-jRCaMP1b, P{}attP2/R82E12-GAL4
	SELK neurons	y[1] w[*]/y[1] v[1]; TrpA1-QF, QUAS-ChR2.T159C-HA/Lk-GAL4, UAS-CD4-tdGFP; UAS-jRCaMP1b, P{}attP2/+
Fig.S10	Control	y[1] w[*]/y[1] v[1]; TrpA1-QF, QUAS-ChR2.T159C-HA/Lk-GAL4, UAS-CD4-tdGFP; UAS-jRCaMP1b, P{}attP2/+
	bero RNAi	y[1] w[*]/y[1] v[1]; TrpA1-QF, QUAS-ChR2.T159C-HA/Lk-GAL4, UAS-CD4-tdGFP; UAS-jRCaMP1b, P{VALIUM20-bero[shRNA#2]}attP2/+
Fig.S11A	AstC-R2T2A-GAL4	y[1] w[*]/+; UAS-myr::GFP/AstC-R2-T2A-GAL4
Fig.S11B	LK>attP	y[1] w[*]/y[1] v[1]; TrpA1-QF, QUAS-ChR2.T159C-HA/Lk-GAL4, UAS-CD4-tdGFP; UAS-jRCaMP1b, P{}attP2/+
	LK>AstC-R2 RNAi	y[1] w[*]/y[1] v[1]; TrpA1-QF, QUAS-ChR2.T159C-HA/Lk-GAL4, UAS-CD4-tdGFP; UAS-jRCaMP1b, P{VALIUM22-AstC-R2.RNAi}attP2/+
Fig.S11C, D	LK>attP	y[1] w[*]/y[1] sc[*] v[1] sev[21]; Lk-GAL4/+; UAS-jRCaMP1b/P{}attP2
	LK>5HT-1B RNAi	y[1] w[*]/y[1] sc[*] v[1] sev[21]; Lk-GAL4/+; UAS-jRCaMP1b/P{VARIUM20-5HT1B.RNAi}attP2
	LK>AstC-R2 RNAi	y[1] w[*]/y[1] sc[*] v[1] sev[21]; Lk-GAL4/+; UAS-jRCaMP1b/P{VARIUM22-AstC-R2.RNAi}attP2
Fig.S11E	AstC-R1-T2A-GAL4	y[1] w[*]/+; UAS-myr::GFP/AstC-R1-T2A-GAL4
Fig.S11F, G	LK>attP	y[1] v[1]/y[1] w[*];Lk-GAL4, UAS-CD4-tdGFP/P{}attP40; UAS-Dicer2/UAS-jRCaMP1b
	AstC-R1 RNAi	y[1] v[1]/y[1] w[*];Lk-GAL4, UAS-CD4-tdGFP/P{VARIUM20-AstC-R1.RNAi}attP40; UAS-Dicer2/UAS-jRCaMP2b
Fig.S15	UAS-Bero	y[1] w[*] /y[1] w[*]; Burs-GAL4/+; +/UAS-Bero::Flag
	UAS-AstC-R2	y[1] w[*] /y[1] w[*]; Burs-GAL4/+; +/UAS-AstC-R2::GFP
	UAS-Bero, UAS-AstC-R2	y[1] w[*] /y[1] w[*]; Burs-GAL4/+; +/UAS-Bero::Flag , UAS-AstC-R2::GFP
Fig.S16	LK>AstC-R2::GFP	y[1]w[*]; Lk-GAL4; UAS-AstC-R2::GFP
Fig.S17		y[1] w[*]/y[1] v[1];Lk-GAL4, UAS-CD4-tdGFP; UAS-jRCaMP1b, P{}attP2/P{}attP2
Fig.S18	AstCT2A>myr::GFP	y[1] w[*]/w; +/AstC-T2A-GAL4; UAS-myr::GFP/+
	AstCT2A>jRCaMP1b	y[1] v[1]/w; TrpA1-QF, QUAS-ChR2.T159C-HA/AstC-T2A-GAL4; UAS-jRCaMP1b, P{}attP2/+
Fig.S19		y[1] w[*]/y[1] v[1];Lk-GAL4, UAS-CD4-tdGFP/+; UAS-jRCaMP1b, P{}attP2/P{}attP2
