## Supplemental Table 2 for "Opposing actions of *cis-* and *trans-*ligands at a single GPCR link osmotic state to habitat choice"

### Sheet: Sheet1
saline solutions	NaCl	KCl	CaCl2	MgCl2	NaHCO3	TES	HEPES	D-glucose	sucrose	trehalose	L-glucose	(mM)
S-280	120	3	1.5	4	10	5	10	10	0	0	0
S-305	120	3	1.5	4	10	5	10	10	10	10	0
S-330	120	3	1.5	4	10	5	10	10	20	20	0
L-glucose 330mOsm/kg	120	3	1.5	4	10	5	10	10	0	0	60
